# Transgenerational Regulation of Sexual Attractiveness in *C. elegans* Nematodes

**DOI:** 10.1101/2020.11.18.389387

**Authors:** Itai Antoine Toker, Itamar Lev, Yael Mor, Yael Gurevich, Doron Fisher, Leah Houri-Zeevi, Olga Antonova, Lilach Hadany, Shai Shaham, Oded Rechavi

## Abstract

It is unknown whether transient transgenerational epigenetic responses to environmental challenges affect the process of evolution, which typically unfolds over many generations. Here we show that in *C. elegans*, inherited small RNAs shape the hard-wired genome and control genetic variation by regulating the decision of whether to self-fertilize or outcross. We found that under stressful temperatures younger hermaphrodites secrete a male-attracting pheromone. Attractiveness transmits transgenerationally to unstressed progeny via heritable small RNAs and the Argonaute Heritable-RNAi-Deficient-1. We identified an endogenous small interfering RNA pathway, enriched in endo-siRNAs which target sperm genes, that transgenerationally regulates sexual attraction, male prevalence, and outcrossing rates. Multigenerational mating competitions and mathematical simulations revealed that over generations, animals that inherit attractiveness mate more, and their alleles spread in the population. We propose that sperm serves as a “stress sensor” which, via small RNA inheritance, can promote outcrossing in challenging environments, when increasing genetic variation is advantageous.
