## Supplemental file 1 for "Transgenerational Regulation of Sexual Attractiveness in *C. elegans* Nematodes"

### Sheet: Strains used in this study
Strain Name	Source	Genotype	Comment
N2	CGC	Wild type
JK574	CGC	fog-2(q71) V
CB5414	CGC	srd-1(eh1) II
BFF53	This study	bqSi577[myo-2p::GFP + unc-119(+)] IV	Obtained by outcrossing the strain BN578. Single-copy myo-2p::gfp transgene integrated at the cxTi10882 MosSCI chr IV locus.
SX1263	Erick Miska lab	mjIs134 [mex-5p::gfp::h2b::tbb-2_3'UTR] II; unc-119(ed3) III	Single-copy transgene expressing gfp in the germline. Integrated at the ttTi5605 MosSCI chr II locus.
CA1199	CGC	unc-119(ed3) III; ieSi38[sun-1p::TIR1::mRuby::sun-1 3'UTR + Cbr-unc-119(+)] IV	TIR-1 expression in the germline.
BFF68	This study	mjIs134 [mex-5p::gfp::h2b::tbb-2_3'UTR] II; hrde-1(pig6[aid::ha:hrde-1]) III	aid::ha:hrde-1 at endogeneous hrde-1 locus.
BFF69	This study	mjIs134 [mex-5p::gfp::h2b::tbb-2_3'UTR] II; hrde-1(pig6[aid::ha:hrde-1]) III; ieSi38[sun-1p::TIR1::mRuby::sun-1 3'UTR + Cbr-unc-119(+)] IV	HRDE-1 auxin-inducible degradation strain.
BFF48	Rechavi lab	mjIs134 [mex-5p::gfp::h2b::tbb-2_3'UTR] II; hrde-1(tm1200) III	Germline gfp transgene in a hrde-1 KO background. Obtained by crossing the strains SX1263 and YY538.
MT17463	CGC	set-25(n5021) III
NL3511	CGC	ppw-1(pk1425) I
VC446	CGC	alg-1(gk214) X.
NL3307	CGC	rsd-2(pk3307) IV
WM53	CGC	alg-2(ok304) II
BFF12	Rechavi lab	rde-4(ne299) III	Outcrossed x6 to N2
GR1373	CGC	eri-1(mg366) IV
YY538	CGC	hrde-1(tm1200) III
VS27	CGC	rde-11(hj37) IV
HC196	CGC	sid-1(qt9) V
WM300	CGC	alg-4(ok1041) III; alg-3(tm1155) IV
NL2099	CGC	rrf-3(pk1426) II
WM159	CGC	alg-5(tm1163) I
YY470	CGC	dcr-1(mg375) III
JH3225	CGC	meg-3(tm4259);meg-4(ax2026) X
SX922	CGC	prg-1(n4357) I
BFF40	Rechavi lab	mjIs134 [mex-5p::gfp::h2b::tbb-2_3'UTR] II;meg-3(tm4259);meg-4(ax2026) X	meg-3;meg-4 double mutants with a single-copy transgene expressing gfp in the germline. Cross product SX1263 x JH3225
BFF49	Rechavi lab	mjIs134 [mex-5p::gfp::h2b::tbb-2_3'UTR] II;hrde-1(tm1200) III;meg-3(tm4259);meg-4(ax2026) X	hrde-1;meg-3;meg-4 triple mutants with a single-copy transgene expressing gfp in the germline. Cross product BFF40 x BFF48
BFF44	Rechavi lab	wago-4(tor117[wago-4::gfp::flag]) II; pgl-1(gg547[pgl-1::3xflag::tagRFP]) IV	gfp::flag fused to endogeneous wago-4 locus & 3xflag::tagRFP fused to endogenous pgl-1. Cross product of JMC223 x YY967(Scott Kennedy lab)
BFF70	This study	bqSi577[myo-2p::GFP + unc-119(+)] IV;meg-3(tm4259);meg-4(ax2026) X	meg-3;meg-4 double mutants with a single-copy transgene expressing gfp in the pharynx. Cross product BFF53 x JH3225
BFF57	This study	srd-1(eh1) II; bqSi577 [myo-2p::GFP + unc-119(+)] IV ; meg-3(tm4259) X ; meg-4(ax2026) X	srd-1;meg-3;meg-4 triple mutants with a single-copy transgene expressing gfp in the pharynx. Cross product of CB5414 x BFF70
